# Protein Pocket Coengagement Prioritizes Drug–Drug Interactions

**DOI:** 10.64898/2026.10.28.762582

**Authors:** Jeffrey Skolnick, Bharath Srinivasan

## Abstract

Drug–drug interactions (DDIs) are largely catalogued empirically, with limited structural explanation of why two drugs interact. We asked whether a purely structural mechanism — competing or cooperating engagement of the same protein pocket — is sufficient to recover documented DDIs without any training on clinical interaction labels. Using composite protein multiple-ligand (COLIG) assignments, which classify co-bound ligand pairs as attractive or repulsive, we scored 21,945 pairs of 210 drugs by predicted engagement of each protein’s top-ranked pocket. Confidence-summed COLIG ranking achieved top-5% precision of 49.3% against DDInter and 25.1% against KEGG, versus background prevalences of 29.6% and 14.7%, respectively; pooled top-pocket engagement reached 50.3% DDInter precision. These results support pocket-based DDI screening and class-dependent hypotheses about direct and noncontact ligand engagement, while leaving causal mechanisms to be established.
