## Supplemental Table 1 for "Protein Pocket Coengagement Prioritizes Drug–Drug Interactions"

drug	CCD_code	source_name	normalized_name
abemaciclib	6ZV	Abemaciclib1	abemaciclib
acalabrutinib	XQQ	Acalabrutinib	acalabrutinib
acetazolamide	AZM	Acetazolamide	acetazolamide
acetylsalicylicacid	AIN	Acetylsalicylic acid	acetylsalicylicacid
acyclovir	AC2	Acyclovir	acyclovir
afatinib	0WM	Afatinib	afatinib
alectinib	EMH	Alectinib	alectinib
alpelisib	1LT	Alpelisib	alpelisib
alprazolam	08H	Alprazolam	alprazolam
amifampridine	L89	Amifampridine	amifampridine
amiloride	AMR	Amiloride	amiloride
aminosalicylicacid	BHA	Aminosalicylic acid	aminosalicylicacid
amiodarone	BBI	Amiodarone	amiodarone
apixaban	GG2	Apixaban	apixaban
arformoterol	H98	Arformoterol	arformoterol
aripiprazole	9SC	Aripiprazole	aripiprazole
atovaquone	AOQ	Atovaquone	atovaquone
atropine	OIN	Atropine	atropine
avanafil	E6L	Avanafil	avanafil
avapritinib	9JI	Avapritinib	avapritinib
axitinib	AXI	Axitinib	axitinib
azacitidine	5AE	Azacitidine	azacitidine
azithromycin	ZIT	Azithromycin	azithromycin
baricitinib	3JW	Baricitinib	baricitinib
benzatropine	CXQ	Benzatropine	benzatropine
bexarotene	9RA	Bexarotene	bexarotene
bortezomib	BO2	Bortezomib	bortezomib
bosentan	K86	Bosentan	bosentan
bosutinib	DB8	Bosutinib	bosutinib
brigatinib	6GY	Brigatinib	brigatinib
caffeine	CFF	Caffeine	caffeine
captopril	X8Z	Captopril	captopril
cariprazine	7RU	Cariprazine	cariprazine
cefixime	C04	Cefixime	cefixime
cefuroxime	KOV	Cefuroxime	cefuroxime
celecoxib	CEL	Celecoxib	celecoxib
ceritinib	4MK	Ceritinib	ceritinib
chloroquine	CLQ	Chloroquine	chloroquine
chlorpromazine	Z80	Chlorpromazine	chlorpromazine
chlorzoxazone	CLW	Chlorzoxazone	chlorzoxazone
cimetidine	SD9	Cimetidine	cimetidine
ciprofloxacin	CPF	Ciprofloxacin	ciprofloxacin
cisplatin	CPT	Cisplatin	cisplatin
clarithromycin	CTY	Clarithromycin	clarithromycin
clofarabine	CFB	Clofarabine	clofarabine
clomipramine	CXX	Clomipramine	clomipramine
clopidogrel	CGE	Clopidogrel	clopidogrel
clotrimazole	CL6	Clotrimazole	clotrimazole
cobimetinib	EUI	Cobimetinib	cobimetinib
colchicine	LOC	Colchicine	colchicine
copanlisib	6E2	Copanlisib	copanlisib
crizotinib	VGH	Crizotinib	crizotinib
cyproheptadine	C7H	Cyproheptadine	cyproheptadine
cytarabine	AR3	Cytarabine	cytarabine
dacomitinib	1C9	Dacomitinib	dacomitinib
danazol	QA1	Danazol	danazol
darunavir	017	Darunavir	darunavir
dasatinib	1N1	Dasatinib	dasatinib
desipramine	DSM	Desipramine	desipramine
dexamethasone	DEX	Dexamethasone	dexamethasone
diclofenac	DIF	Diclofenac	diclofenac
dimethylfumarate	EOU	Dimethyl fumarate	dimethylfumarate
diphenhydramine	2PM	Diphenhydramine	diphenhydramine
dipyridamole	H9F	Dipyridamole	dipyridamole
doxorubicin	DM2	Doxorubicin	doxorubicin
doxycycline	DXT	Doxycycline	doxycycline
dronabinol	TCI	Dronabinol	dronabinol
duloxetine	29E	Duloxetine	duloxetine
edrophonium	EDR	Edrophonium	edrophonium
elagolix	F5O	Elagolix	elagolix
empagliflozin	7R3	Empagliflozin	empagliflozin
entacapone	PD9	Entacapone	entacapone
entrectinib	YMX	Entrectinib	entrectinib
eplerenone	YNU	Eplerenone	eplerenone
erlotinib	AQ4	Erlotinib	erlotinib
erythromycin	ERY	Erythromycin	erythromycin
escitalopram	68P	Escitalopram	escitalopram
ethanol	EOH	Ethanol	ethanol
ethinylestradiol	3WF	Ethinylestradiol	ethinylestradiol
etoposide	EVP	Etoposide	etoposide
exemestane	EXM	Exemestane	exemestane
fedratinib	2TA	Fedratinib	fedratinib
fentanyl	7V7	Fentanyl	fentanyl
fluconazole	TPF	Fluconazole	fluconazole
fluorouracil	URF	Fluorouracil	fluorouracil
flutamide	HFT	Flutamide	flutamide
fluvoxamine	FVX	Fluvoxamine	fluvoxamine
fostamatinib	2RC	Fostamatinib	fostamatinib
furosemide	FUN	Furosemide	furosemide
galantamine	GNT	Galantamine	galantamine
ganciclovir	GA2	Ganciclovir	ganciclovir
gefitinib	IRE	Gefitinib	gefitinib
gemcitabine	GEO	Gemcitabine	gemcitabine
gilteritinib	C6F	Gilteritinib	gilteritinib
guanidine	GAI	Guanidine	guanidine
haloperidol	GMJ	Haloperidol	haloperidol
ibrutinib	1E8	Ibrutinib	ibrutinib
idarubicin	DM5	Idarubicin	idarubicin
idelalisib	40L	Idelalisib	idelalisib
imatinib	STI	Imatinib	imatinib
imipramine	IXX	Imipramine	imipramine
indomethacin	IMN	Indomethacin	indomethacin
irinotecan	CP0	Irinotecan	irinotecan
isoniazid	NIZ	Isoniazid	isoniazid
ixazomib	6V8	Ixazomib	ixazomib
ketoconazole	KTN	Ketoconazole	ketoconazole
lapatinib	FMM	Lapatinib	lapatinib
lemborexant	NRK	Lemborexant	lemborexant
lenvatinib	LEV	Lenvatinib	lenvatinib
levodopa	DAH	Levodopa	levodopa
levomefolicacid	THH	Levomefolic acid	levomefolicacid
levonorgestrel	NOG	Levonorgestrel	levonorgestrel
lidocaine	LQZ	Lidocaine	lidocaine
linezolid	ZLD	Linezolid	linezolid
lisinopril	LPR	Lisinopril	lisinopril
lopinavir	AB1	Lopinavir	lopinavir
losartan	LSN	Losartan	losartan
lumateperone	92S	Lumateperone	lumateperone
meclofenamicacid	JMS	Meclofenamic acid	meclofenamicacid
mefenamicacid	ID8	Mefenamic acid	mefenamicacid
metformin	MF8	Metformin	metformin
methotrexate	MTX	Methotrexate	methotrexate
metyrapone	MYT	Metyrapone	metyrapone
mifepristone	486	Mifepristone	mifepristone
miglitol	MIG	Miglitol	miglitol
minoxidil	MXD	Minoxidil	minoxidil
mitoxantrone	MIX	Mitoxantrone	mitoxantrone
mycophenolicacid	MOA	Mycophenolic acid	mycophenolicacid
nabumetone	NBO	Nabumetone	nabumetone
naproxen	NPS	Naproxen	naproxen
nelfinavir	1UN	Nelfinavir	nelfinavir
netupitant	GAW	Netupitant	netupitant
nicotine	NCT	Nicotine	nicotine
nilotinib	NIL	Nilotinib	nilotinib
nintedanib	XIN	Nintedanib	nintedanib
nitrofurantoin	U6Z	Nitrofurantoin	nitrofurantoin
olaparib	09L	Olaparib	olaparib
opicapone	DNI	Opicapone	opicapone
osimertinib	YY3	Osimertinib	osimertinib
oxacillin	105	Oxacillin	oxacillin
palbociclib	LQQ	Palbociclib	palbociclib
pamidronicacid	210	Pamidronic acid	pamidronicacid
papaverine	EV1	Papaverine	papaverine
paroxetine	8PR	Paroxetine	paroxetine
pemetrexed	LYA	Pemetrexed	pemetrexed
pentamidine	PNT	Pentamidine	pentamidine
pentostatin	DCF	Pentostatin	pentostatin
pentoxifylline	PNX	Pentoxifylline	pentoxifylline
pexidartinib	P31	Pexidartinib	pexidartinib
pimozide	1II	Pimozide	pimozide
ponatinib	0LI	Ponatinib	ponatinib
posaconazole	X2N	Posaconazole	posaconazole
prednisolone	TUA	Prednisolone	prednisolone
prednisone	PDN	Prednisone	prednisone
progesterone	STR	Progesterone	progesterone
propofol	PFL	Propofol	propofol
pyrazinamide	PZA	Pyrazinamide	pyrazinamide
pyrimethamine	CP6	Pyrimethamine	pyrimethamine
quinidine	QDN	Quinidine	quinidine
quinine	QI9	Quinine	quinine
raloxifene	RAL	Raloxifene	raloxifene
ramelteon	JEV	Ramelteon	ramelteon
ribavirin	RBV	Ribavirin	ribavirin
ribociclib	6ZZ	Ribociclib	ribociclib
riluzole	657	Riluzole	riluzole
risedronicacid	RIS	Risedronic acid	risedronicacid
risperidone	8NU	Risperidone	risperidone
ritonavir	RIT	Ritonavir	ritonavir
rosiglitazone	BRL	Rosiglitazone	rosiglitazone
rucaparib	RPB	Rucaparib	rucaparib
ruxolitinib	RXT	Ruxolitinib	ruxolitinib
saquinavir	ROC	Saquinavir	saquinavir
scopolamine	OW0	Scopolamine	scopolamine
selumetinib	3EW	Selumetinib	selumetinib
sertraline	SRE	Sertraline	sertraline
sildenafil	VIA	Sildenafil	sildenafil
sirolimus	RAP	Sirolimus	sirolimus
sorafenib	BAX	Sorafenib	sorafenib
spironolactone	SNL	Spironolactone	spironolactone
sulfasalazine	SAS	Sulfasalazine	sulfasalazine
sunitinib	B49	Sunitinib	sunitinib
suvorexant	SUV	Suvorexant	suvorexant
tacrolimus	FK5	Tacrolimus	tacrolimus
tadalafil	CIA	Tadalafil	tadalafil
telmisartan	TLS	Telmisartan	telmisartan
teniposide	9TP	Teniposide	teniposide
teriflunomide	A26	Teriflunomide	teriflunomide
tetracaine	TE4	Tetracaine	tetracaine
theophylline	TEP	Theophylline	theophylline
ticlopidine	TIC	Ticlopidine	ticlopidine
timolol	TIM	Timolol	timolol
tofacitinib	MI1	Tofacitinib	tofacitinib
tolmetin	TLT	Tolmetin	tolmetin
topiramate	TOR	Topiramate	topiramate
tranexamicacid	AMH	Tranexamic acid	tranexamicacid
tranylcypromine	GJZ	Tranylcypromine	tranylcypromine
trifluoperazine	TFP	Trifluoperazine	trifluoperazine
trimethoprim	TOP	Trimethoprim	trimethoprim
trimetrexate	TMQ	Trimetrexate	trimetrexate
valsartan	U35	Valsartan	valsartan
vandetanib	ZD6	Vandetanib	vandetanib
vardenafil	VDN	Vardenafil	vardenafil
venetoclax	LBM	Venetoclax	venetoclax
vismodegib	VIS	Vismodegib	vismodegib
vitamine	VIV	Vitamin E	vitamine
vorapaxar	VPX	Vorapaxar	vorapaxar
voriconazole	VOR	Voriconazole	voriconazole
vorinostat	SHH	Vorinostat	vorinostat
zidovudine	AZZ	Zidovudine	zidovudine
zoledronicacid	ZOL	Zoledronic acid	zoledronicacid
