## Supplemental Table 8 for "Protein Pocket Coengagement Prioritizes Drug–Drug Interactions"

Pair_ID	drug_1	drug_2	rank	listed_DDI__Direct_COLIG_precision	top5_membership	listed_DDI	KEGG_DDI	Evidence_category	Human_measured_support	Human_case_support	Preclinical_support	Negative_evidence_present	Evidence_IDs	Finding_summary	Limitations	Primary_source_URLs	Search_date	Name_note	in_mechanism_snapshot	additional_known_vs_frozen
DDI-U189	posaconazole	voriconazole	459.0	14.3	1.0	0	0	No qualifying empirical evidence located	0.0	0.0	0.0	0.0	EV098	Screened hits were co-mentions or comparisons, not qualifying empirical evidence.	Search-based non-detection is not evidence of no interaction; not every paper was available in full text.		2026-10-16		True	True
DDI-U208	pexidartinib	selumetinib	498.0	12.182	1.0	0	0	No qualifying empirical evidence located	0.0	0.0	0.0	0.0		No qualifying empirical interaction source identified in the retrieved search results.	Search-based non-detection is not evidence of no interaction; not every paper was available in full text.		2026-10-16		True	True
DDI-U211	avapritinib	pexidartinib	505.0	11.833	1.0	0	0	No qualifying empirical evidence located	0.0	0.0	0.0	0.0		No qualifying empirical interaction source identified in the retrieved search results.	Search-based non-detection is not evidence of no interaction; not every paper was available in full text.		2026-10-16		True	True
DDI-U238	losartan	voriconazole	568.0	8.006	1.0	0	0	No qualifying empirical evidence located	0.0	0.0	0.0	0.0		No qualifying empirical interaction source identified in the retrieved search results.	Search-based non-detection is not evidence of no interaction; not every paper was available in full text.		2026-10-16		True	True
DDI-U257	paroxetine	voriconazole	614.0	6.423	1.0	0	0	No qualifying empirical evidence located	0.0	0.0	0.0	0.0		No qualifying empirical interaction source identified in the retrieved search results.	Search-based non-detection is not evidence of no interaction; not every paper was available in full text.		2026-10-16		True	True
DDI-U259	fluvoxamine	losartan	617.0	6.373	1.0	0	0	No qualifying empirical evidence located	0.0	0.0	0.0	0.0		No qualifying empirical interaction source identified in the retrieved search results.	Search-based non-detection is not evidence of no interaction; not every paper was available in full text.		2026-10-16		True	True
DDI-U262	posaconazole	ritonavir	624.0	6.134	1.0	0	0	Combination tested; interaction unresolved	0.0	0.0	0.0	0.0	EV085	Posaconazole was assessed with ritonavir-boosted atazanavir.	Triple-regimen effects do not establish the isolated ritonavir/posaconazole interaction.	https://pubmed.ncbi.nlm.nih.gov/19623694/	2026-10-16		True	True
DDI-U278	losartan	paroxetine	653.0	5.586	1.0	0	0	No qualifying empirical evidence located	0.0	0.0	0.0	0.0		No qualifying empirical interaction source identified in the retrieved search results.	Search-based non-detection is not evidence of no interaction; not every paper was available in full text.		2026-10-16		True	True
DDI-U302	losartan	ritonavir	711.0	4.372	1.0	0	0	No qualifying empirical evidence located	0.0	0.0	0.0	0.0		No qualifying empirical interaction source identified in the retrieved search results.	Search-based non-detection is not evidence of no interaction; not every paper was available in full text.		2026-10-16		True	True
DDI-U318	lumateperone	timolol	743.0	3.78	1.0	0	0	No qualifying empirical evidence located	0.0	0.0	0.0	0.0		No qualifying empirical interaction source identified in the retrieved search results.	Search-based non-detection is not evidence of no interaction; not every paper was available in full text.		2026-10-16		True	True
DDI-U331	arformoterol	timolol	770.0	3.351	1.0	0	0	No qualifying empirical evidence located	0.0	0.0	0.0	0.0		No qualifying empirical interaction source identified in the retrieved search results.	Search-based non-detection is not evidence of no interaction; not every paper was available in full text.		2026-10-16		True	True
DDI-U341	cariprazine	timolol	784.0	3.185	1.0	0	0	No qualifying empirical evidence located	0.0	0.0	0.0	0.0		No qualifying empirical interaction source identified in the retrieved search results.	Search-based non-detection is not evidence of no interaction; not every paper was available in full text.		2026-10-16		True	True
DDI-U352	losartan	nicotine	806.0	2.8480000000000003	1.0	0	0	Preclinical interaction	0.0	0.0	1.0	0.0	EV091	Losartan concentration-dependently inhibited nicotine-evoked dopamine and norepinephrine release.	Micromolar tissue assay; not human DDI.	https://pmc.ncbi.nlm.nih.gov/articles/PMC4048931/	2026-10-16		True	True
DDI-U355	aripiprazole	timolol	809.0	2.815	1.0	0	0	No qualifying empirical evidence located	0.0	0.0	0.0	0.0		No qualifying empirical interaction source identified in the retrieved search results.	Search-based non-detection is not evidence of no interaction; not every paper was available in full text.		2026-10-16		True	True
DDI-U370	risedronicacid	zoledronicacid	839.0	2.466	1.0	0	0	No qualifying empirical evidence located	0.0	0.0	0.0	0.0		No qualifying empirical interaction source identified in the retrieved search results.	Search-based non-detection is not evidence of no interaction; not every paper was available in full text.		2026-10-16		True	True
DDI-U377	nelfinavir	saquinavir	851.0	2.41	1.0	0	0	Human measured interaction	1.0	0.0	0.0	0.0	EV003	Adding nelfinavir increased saquinavir AUC about 4.94-fold and peak concentration 4.75-fold.	Small cohort; older hard-gel saquinavir formulation.	https://pubmed.ncbi.nlm.nih.gov/9412695/	2026-10-16		True	True
DDI-U378	pamidronicacid	risedronicacid	853.0	2.401	1.0	0	0	No qualifying empirical evidence located	0.0	0.0	0.0	0.0		No qualifying empirical interaction source identified in the retrieved search results.	Search-based non-detection is not evidence of no interaction; not every paper was available in full text.		2026-10-16		True	True
DDI-U414	nicotine	paroxetine	935.0	1.871	1.0	0	0	Combination tested; interaction unresolved	0.0	0.0	0.0	0.0	EV087	Nicotine patches plus paroxetine were tested; cessation differences were not significant.	Behavioral treatment outcome does not establish PK/PD interaction.	https://pubmed.ncbi.nlm.nih.gov/11068974/	2026-10-16		True	True
DDI-U423	pamidronicacid	zoledronicacid	957.0	1.775	1.0	0	0	No qualifying empirical evidence located	0.0	0.0	0.0	0.0		No qualifying empirical interaction source identified in the retrieved search results.	Search-based non-detection is not evidence of no interaction; not every paper was available in full text.		2026-10-16		True	True
DDI-U430	fluvoxamine	ritonavir	976.0	1.69	1.0	0	0	No qualifying empirical evidence located	0.0	0.0	0.0	0.0		No qualifying empirical interaction source identified in the retrieved search results.	Search-based non-detection is not evidence of no interaction; not every paper was available in full text.		2026-10-16		True	True
DDI-U451	risperidone	timolol	1014.0	1.541	1.0	0	0	No qualifying empirical evidence located	0.0	0.0	0.0	0.0		No qualifying empirical interaction source identified in the retrieved search results.	Search-based non-detection is not evidence of no interaction; not every paper was available in full text.		2026-10-16		True	True
DDI-U453	progesterone	voriconazole	1016.0	1.535	1.0	0	0	No qualifying empirical evidence located	0.0	0.0	0.0	0.0		No qualifying empirical interaction source identified in the retrieved search results.	Search-based non-detection is not evidence of no interaction; not every paper was available in full text.		2026-10-16		True	True
DDI-U466	sildenafil	vardenafil	1038.0	1.468	1.0	0	0	No qualifying empirical evidence located	0.0	0.0	0.0	0.0	EV109	Screened hits were co-mentions or comparisons, not qualifying empirical evidence.	Search-based non-detection is not evidence of no interaction; not every paper was available in full text.		2026-10-16		True	True
